# Dual-targeted NADK2 Links Mitochondrial Redox Homeostasis to Carbon Partitioning and Heterotrophic Growth in *Chlamydomonas reinhardtii*

**DOI:** 10.64898/2026.08.14.744979

**Authors:** Neda Fakhimi, Michelle Meagher, Justin Findinier, Ugo Cenci, Andrey Malkovskiy, Dimitri Tolleter, Masayuki Onishi, Adrien Burlacot, Nanette Boyle, Arthur Grossman

## Abstract

NAD kinases (NADKs) can modulate NADP(H) levels across shifting environmental conditions. In *Chlamydomonas reinhardtii*, we localized CreNADK1 to the chloroplast, CreNADK3 to the cytoplasm, and CreNADK2 to both the chloroplast and mitochondria. Importantly, during mixotrophic (light + acetate) and photoautotrophic (light) growth, most CreNADK2 is chloroplast localized whereas an increased proportion resides in mitochondria when the cells are grown heterotrophically (dark + acetate). In Cre*nadk2* mutants, a diminished ability to synthesize mitochondrial NADP(H) inhibits the TCA cycle and markedly retards heterotrophic growth. In the light, photosynthesis becomes the primary energy source, and the presence of chloroplastic CreNADK1 enables near-normal growth in mutant cells, with inhibition of TCA cycle activity partially ameliorated via rerouting of acetate metabolism through the glyoxylate shunt, bypassing the TCA cycle and diminishing mitochondrial ROS production. These findings demonstrate spatial plasticity of NAD(H)Ks and the implementation of ‘bypass’ metabolism to enable growth of Cre*nadk2* mutants.
