## Supplemental Data 1 for "Dual-targeted NADK2 Links Mitochondrial Redox Homeostasis to Carbon Partitioning and Heterotrophic Growth in *Chlamydomonas reinhardtii*"

### Sheet: 21gr D
SSR= 774.1 (expected SSR [631.4, 778.4])
			95% Confidence Interval
Reaction	Flux	Error	Lower Bound	Upper Bound
Ace.e -> Ace.c	0.966	0	0.966	0.966
Ace.c -> ACCoA.c	0.4195	0.0425	0.3541	0.5097
Ace.c -> ACCoA.m	0.5465	0.0425	0.4563	0.6119
ACCoA.c + OAA.c -> CIT.c	0.2098	0.0289	0.177	0.25
CIT.c <-> ICIT.c	0.2098	0.0289	0.177	0.25
ICIT.c -> GLX.c + SUCC.c	0.2098	0.0289	0.177	0.25
ACCoA.c + GLX.c -> MAL.c	0.2098	0.0297	0.1333	0.2498
MAL.c <-> OAA.c	1e-07	0.5159	NaN	0.4779
SUCC.c <-> SUCC.m	0.2098	0.0289	0.177	0.25
MAL.c <-> MAL.m	-0.2097	0.0748	-0.2492	-0.177
ACCoA.m + OAA.m -> CIT.m	0.5465	0.0814	0.4568	0.6148
CIT.m <-> ICIT.m	0.5465	0.0814	0.4568	0.6148
ICIT.m -> AKG.m + CO2.m	0.5465	0.0814	0.4568	0.6148
AKG.m -> SUCC.m + CO2.m	0.5464	0.0844	0.4568	0.6121
SUCC.m -> FUM.m	0.7562	0.0887	0.7196	0.7989
FUM.m -> MAL.m	0.7562	0.0887	0.7196	0.7989
MAL.m <-> OAA.m	0.5465	0.2743	NaN	0.613
MAL.c <-> PYR.c + CO2.c	0.4189	0.508	NaN	NaN
MAL.h <-> PYR.h + CO2.h	0.000534	0.0496	2.53e-05	0.0337
PYR.m -> ACCoA.m + CO2.m	1e-07	0.0712	0	0.0158
PYR.c -> ACCoA.c + CO2.c	2.49e-05	0.0685	0	0.0533
PEP.c <-> PYR.c	-0.4188	0.5078	NaN	-1.8927
PEP.c + CO2.c <-> OAA.c	0.2098	0.5141	-0.2389	NaN
PYR.h -> ACCoA.h + CO2.h	0.000493	0.0459	1.24e-05	0.0341
MAL.c <-> MAL.h	0.000572	0.0532	4.38e-06	NaN
MAL.h <-> OAA.h	3.84e-05	0.0036	4.21e-06	NaN
G6P.c <-> G6P.h	-2.38e-05	0.0022	NaN	-2.76e-06
G6P.h -> Ru5P.h + CO2.h	0.6264	0.1249	NaN	0.7136
Ru5P.h <-> X5P.h	0.4176	0.0838	NaN	0.476
Ru5P.h <-> R5P.h	0.2088	0.0412	NaN	0.2378
S7P.h + T3P.h <-> R5P.h + X5P.h	-0.2088	0.0418	-0.2382	NaN
S7P.h + T3P.h <-> E4P.h + F6P.h	0.2088	0.0418	NaN	0.2382
F6P.h + T3P.h <-> E4P.h + X5P.h	-0.2088	0.042	-0.2396	NaN
G6P.h <-> F6P.h	-0.6265	0.1231	-0.714	NaN
F6P.h <-> T3P.h + T3P.h	-0.2089	0.0399	-0.2374	NaN
T3P.h <-> 3PG.h	2.76e-05	0.0026	3.15e-06	NaN
T3P.h <-> T3P.c	-0.2091	0.0413	-0.2389	NaN
T3P.c <-> PEP.c	-0.2091	0.0413	-0.2389	NaN
AKG.m -> Glu.b	4.08e-05	0.0038	4.73e-06	NaN
PYR.m -> Ala.b	1e-07	0.0052	0	NaN
PYR.c -> Ala.b	1.93e-05	0.0056	0	NaN
OAA.m -> Asp.m	1e-07	0.0036	0	7.24e-05
OAA.c -> Asp.c	1e-07	0.0036	0	NaN
OAA.h -> Asp.h	2.64e-05	0.0024	2.65e-06	NaN
Asp.m <-> Asp.c	-2.52e-05	0.8503	NaN	NaN
Asp.c <-> Asp.h	-2.52e-05	0.6801	-0.0016	-2.44e-05
Asp.m -> Asp.b	2.53e-05	0.8474	0	NaN
Asp.c -> Asp.b	1e-07	1.1973	0	NaN
Asp.h -> Asp.b	1e-07	0.6799	0	NaN
Asp.h -> Thr.b	1.13e-06	9.77e-05	8.33e-17	NaN
3PG.h -> Ser.h	2.69e-05	0.0025	3.08e-06	0.0019
Ser.h -> Gly.h + thf.h	8.03e-06	0.000758	0	0.000736
Thr.b <-> Gly.h + ACALD.h	1.13e-06	9.77e-05	4.44e-16	NaN
ACCoA.h <-> ACALD.h	-1.13e-06	9.77e-05	NaN	0
Ser.h -> Ser.b	1.89e-05	0.0018	2.19e-06	NaN
Gly.h -> Gly.b	9.16e-06	0.000852	0	NaN
GLX.c -> Gly.b	1.97e-05	0.0018	NaN	NaN
PYR.c + PYR.c -> Val.b + CO2.c	9.81e-06	0.000912	1.14e-06	NaN
PYR.c + PYR.c + ACCoA.c -> Leu.b + CO2.c + CO2.c	1.04e-05	0.000968	1.21e-06	NaN
PEP.h + PEP.h + E4P.h -> chor.h	6e-06	0.000557	6.96e-07	NaN
chor.h -> Tyr.b + CO2.h	2.02e-06	0.000188	2.34e-07	NaN
chor.h -> Phe.b + CO2.h	3.98e-06	0.00037	4.62e-07	NaN
G6P.c -> Ara.b + CO2.c	1.01e-05	0.000938	1.17e-06	NaN
G6P.c -> Gal.b	1.34e-05	0.0012	1.56e-06	NaN
G6P.h -> Sta.b	3.7e-05	0.0034	4.29e-06	NaN
ACCoA.h -> FA.b	0.000483	0.0449	5.6e-05	NaN
CO2.c <-> CO2.e	1.9296	0.2246	NaN	1.932
CO2.c <-> CO2.h	-0.6275	0.1346	-0.7172	NaN
CO2.c <-> CO2.m	-1.0929	0.2969	-1.3492	-0.92
0*MAL.c -> MAL.s	1e-07	0.3536	0	208000
0*MAL.h -> MAL.s	0.00052	0.6424	3.98e-07	Inf
0*MAL.m -> MAL.s	1e-07	0.3545	0	97100
0*PYR.m -> PYR.s	1e-07	0.6131	0	Inf
0*PYR.c -> PYR.s	0.000257	0.7168	0	Inf
0*PYR.h -> PYR.s	0.004	0.6676	0	Inf
0*CIT.c -> CIT.s	0.0092	0.6863	0	Inf
0*CIT.m -> CIT.s	1e-07	0.6557	0	Inf
0*SUCC.c -> SUCC.s	0.003	0.8698	0	Inf
0*SUCC.m -> SUCC.s	0.000224	0.9197	0	Inf
0.230*G6P.h + 0.678*Sta.b + 0.006*G6P.c + 0.185*Ara.b + 0.246*Gal.b + 0.116*F6P.h + 0.4*R5P.h + 0.435*T3P.h + 0.012*3PG.h + 0.136*PYR.c + 0.358*ACCoA.c + 0.023*ACCoA.h + 8.854*FA.b + 0.187*OAA.c + 0.203*SUCC.m + 0.355*Ala.b + 0.529*Gly.b + 0.748*Glu.b + 0.467*Asp.b + 0.347*Ser.b + 0.073*Phe.b + 0.037*Tyr.b + 0*Thr.b + 0.180*Val.b + 0.191*Leu.b -> Biomass	5.45e-05	0.0051	6.32e-06	NaN

### Sheet: NK2 D
SSR = 693.7 (expected SSR [560.5, 699.3])
			95% Confidence Interval
Reaction	Flux	Error	Lower Bound	Upper Bound
Ace.e -> Ace.c	0.955	0	0.955	0.955
Ace.c -> ACCoA.c	0.8264	0.0386	0.8264	0.8264
Ace.c -> ACCoA.m	0.1286	0.0425	0.1286	0.1286
ACCoA.c + OAA.c -> CIT.c	0.4132	0.0121	0.4131	0.4146
CIT.c <-> ICIT.c	0.4132	0.0121	0.4131	0.4146
ICIT.c -> GLX.c + SUCC.c	0.4132	0.0121	0.4131	0.4146
ACCoA.c + GLX.c -> MAL.c	0.413	0.0121	0.413	0.4144
MAL.c <-> OAA.c	-3.73e-09	77.8344	-Inf	Inf
SUCC.c <-> SUCC.m	0.4132	0.0121	0.4131	0.4146
MAL.c <-> MAL.m	-0.4127	45.793	-0.4141	-0.4126
ACCoA.m + OAA.m -> CIT.m	0.4358	0.0118	0.4344	0.4358
CIT.m <-> ICIT.m	0.4358	0.0118	0.4344	0.4358
ICIT.m -> AKG.m + CO2.m	0.4358	0.0118	0.4344	0.4358
AKG.m -> SUCC.m + CO2.m	0.4355	0.0118	0.434	0.4355
SUCC.m -> FUM.m	0.8485	0.0194	0.8484	0.8485
FUM.m -> MAL.m	0.8485	0.0194	0.8484	0.8485
MAL.m <-> OAA.m	0.4358	0.1936	0.4343	0.4359
MAL.c <-> PYR.c + CO2.c	0.8182	0.1604	NaN	Inf
MAL.h <-> PYR.h + CO2.h	0.0072	0.0194	0.0071	0.0073
PYR.m -> ACCoA.m + CO2.m	0.3072	0.0118	0.3057	0.3072
PYR.c -> ACCoA.c + CO2.c	1.03e-07	0.0241	0	0.0029
PEP.c <-> PYR.c	-0.5108	0.2604	-Inf	Inf
PEP.c + CO2.c <-> OAA.c	0.4133	0.2604	-3630000	Inf
PYR.h -> ACCoA.h + CO2.h	0.0068	0.0194	0.0068	0.0069
MAL.c <-> MAL.h	0.0075	0.0343	0.0075	0.0075
MAL.h <-> OAA.h	0.000334	0.0389	0.000216	0.000383
G6P.c <-> G6P.h	-0.000303	0	-0.000303	-0.000303
G6P.h -> Ru5P.h + CO2.h	0.2834	0.1256	0.2834	0.2834
Ru5P.h <-> X5P.h	0.1889	0.034	0.1888	0.1888
Ru5P.h <-> R5P.h	0.0945	0.034	0.0946	0.0946
S7P.h + T3P.h <-> R5P.h + X5P.h	-0.0945	0.0134	-0.0944	-0.0944
S7P.h + T3P.h <-> E4P.h + F6P.h	0.0945	0.0134	0.0944	0.0944
F6P.h + T3P.h <-> E4P.h + X5P.h	-0.0945	0.0205	-0.0944	-0.0944
G6P.h <-> F6P.h	-0.2834	0.1256	-0.2844	-0.2844
F6P.h <-> T3P.h + T3P.h	-0.0945	0.0423	-0.0957	-0.0957
T3P.h <-> 3PG.h	2.12e-06	0.000401	0.000105	0.000243
T3P.h <-> T3P.c	-0.0945	0.058	-0.0976	-0.0974
T3P.c <-> PEP.c	-0.0945	0.058	-0.0976	-0.0974
AKG.m -> Glu.b	0.000372	0	0.000372	0.000372
PYR.m -> Ala.b	1e-07	29.4567	-6.94e-18	0.00017
PYR.c -> Ala.b	0.00017	29.4567	0	0.00017
OAA.m -> Asp.m	1.01e-07	45.7938	0	3.8e-05
OAA.c -> Asp.c	4.23e-05	45.7938	0	0.000119
OAA.h -> Asp.h	0.00026	0.0389	0.000141	0.000308
Asp.m <-> Asp.c	-2.75e-05	45.6955	-2.75e-05	1.04e-05
Asp.c <-> Asp.h	1.47e-05	18.5293	NaN	7.96e-05
Asp.m -> Asp.b	2.76e-05	64.6927	0	0.000194
Asp.c -> Asp.b	9.95e-08	67.2936	0	NaN
Asp.h -> Asp.b	0.000167	18.5289	0	0.000194
Asp.h -> Thr.b	0.000108	0.0194	-5.2e-17	0.00014
3PG.h -> Ser.h	9.76e-05	0.0194	9.75e-05	0.000235
Ser.h -> Gly.h + thf.h	9.96e-08	0.0194	1.11e-16	0.000138
Thr.b <-> Gly.h + ACALD.h	0.000108	0.0194	1e-15	0.00014
ACCoA.h <-> ACALD.h	-0.000108	0.0194	-0.00014	-1.55e-13
Ser.h -> Ser.b	9.75e-05	0	9.75e-05	9.75e-05
Gly.h -> Gly.b	0.000108	1.62e-05	7.66e-05	0.00014
GLX.c -> Gly.b	0.000151	1.62e-05	0.000119	0.000182
PYR.c + PYR.c -> Val.b + CO2.c	8.36e-05	0	8.36e-05	8.36e-05
PYR.c + PYR.c + ACCoA.c -> Leu.b + CO2.c + CO2.c	8.48e-05	0	8.48e-05	8.48e-05
PEP.h + PEP.h + E4P.h -> chor.h	3.73e-05	0	3.73e-05	3.73e-05
chor.h -> Tyr.b + CO2.h	9.5e-06	0	9.5e-06	9.5e-06
chor.h -> Phe.b + CO2.h	2.79e-05	0	2.79e-05	2.79e-05
G6P.c -> Ara.b + CO2.c	0.000128	0	0.000128	0.000128
G6P.c -> Gal.b	0.00017	0	0.00017	0.00017
G6P.h -> Sta.b	0.00047	0	0.00047	0.00047
ACCoA.h -> FA.b	0.0069	0	0.0069	0.0069
CO2.c <-> CO2.e	1.8812	0.0194	1.8811	1.8812
CO2.c <-> CO2.h	-0.2978	0.0389	-0.298	-0.2977
CO2.c <-> CO2.m	-1.1785	0.0355	-1.1785	-1.1741
0*MAL.c -> MAL.s	0.0267	27.4561	0	Inf
0*MAL.h -> MAL.s	0.0184	22.5782	0	Inf
0*MAL.m -> MAL.s	1e-07	29.5696	0	Inf
0*PYR.m -> PYR.s	1e-07	30.3629	0	Inf
0*PYR.c -> PYR.s	1e-07	28.109	0	Inf
0*PYR.h -> PYR.s	6.322	40.4918	0	Inf
0*CIT.c -> CIT.s	2390	43.1704	0	Inf
0*CIT.m -> CIT.s	1e-07	33.9794	0	Inf
0*SUCC.c -> SUCC.s	0.0058	45.6054	0	Inf
0*SUCC.m -> SUCC.s	0.000188	42.7116	0	Inf
0.281*G6P.h + 0.742*Sta.b + 0.008*G6P.c + 0.202*Ara.b + 0.269*Gal.b + 0.127*F6P.h + 0.395*R5P.h + 0.532*T3P.h + 0.012*3PG.h + 0.099*PYR.c + 0.278*ACCoA.c + 0.005*ACCoA.h + 10.828*FA.b + 0.184*OAA.c + 0.203*SUCC.m + 0.268*Ala.b + 0.409*Gly.b + 0.588*Glu.b + 0.307*Asp.b + 0.154*Ser.b + 0.044*Phe.b + 0.015*Tyr.b + 0*Thr.b + 0.132*Val.b + 0.134*Leu.b -> Biomass	0.000633	0	0.000633	0.000633
PYR.c <-> PYR.m	0.3072	0.1567	0.3057	0.3072

### Sheet: 21gr LL
SSR = 686.1 (expected SSR [568, 707.8])
			95% Confidence Interval
Reaction	Flux	Error	Lower Bound	Upper Bound
Ace.e -> Ace.c	1	0	1	1
Ace.c -> ACCoA.c	0.3448	0.0302	0.3427	0.3466
Ace.c -> ACCoA.m	0.6552	0.0302	0.6534	0.6573
ACCoA.c + OAA.c -> CIT.c	0.1718	0.0615	0.1717	0.1944
CIT.c <-> ICIT.c	0.1718	0.0615	0.1717	0.1944
ICIT.c -> GLX.c + SUCC.c	0.1718	0.0615	0.1717	0.1944
ACCoA.c + GLX.c -> MAL.c	0.1716	0.0615	0.1716	0.1942
MAL.c <-> OAA.c	0.3971	0.0414	-0.9987	1.286
SUCC.c <-> SUCC.m	0.1718	0.0423	0.1717	0.1944
MAL.c <-> MAL.m	-0.1535	0.0395	-0.209	-0.0855
ACCoA.m + OAA.m -> CIT.m	0.6552	0.0302	0.6534	0.6573
CIT.m <-> ICIT.m	0.6552	0.0302	0.6534	0.6573
ICIT.m -> AKG.m + CO2.m	0.6552	0.0302	0.6534	0.6573
AKG.m -> SUCC.m + CO2.m	0.6534	0.0302	0.6534	0.6573
SUCC.m -> FUM.m	0.8248	0.0615	0.8224	0.8413
FUM.m -> MAL.m	0.8248	0.0615	0.8224	0.8413
MAL.m <-> OAA.m	0.6713	0.0269	0.6153	0.7407
MAL.c <-> PYR.c + CO2.c	-0.072	0.0496	-1.0249	1.3239
MAL.h <-> PYR.h + CO2.h	0.0141	0	0.0141	0.0141
PYR.c -> ACCoA.c + CO2.c	1e-07	1.94e-13	0	0.0447
PEP.c <-> PYR.c	0.0758	0.0496	-1.2821	1.0286
PEP.c + CO2.c <-> OAA.c	-0.2249	0.0496	-1.1606	1.1331
PYR.h -> ACCoA.h + CO2.h	0.0141	0	0.0141	0.0141
MAL.c <-> MAL.h	1.11e-15	8.54e-14	-0.0395	0.0857
MAL.h <-> OAA.h	-0.0141	8.54e-14	-0.0536	0.0717
G6P.c <-> G6P.h	-0.000424	0	-0.000424	-0.000424
G6P.h -> Ru5P.h + CO2.h	1.0057	0.2138	0.7542	1.3519
Ru5P.h <-> X5P.h	0.2798	0.1229	0.2351	0.2799
Ru5P.h <-> R5P.h	0.1409	0.0615	0.1185	0.1409
S7P.h + T3P.h <-> R5P.h + X5P.h	-0.1401	0.0615	-0.1402	-0.1178
S7P.h + T3P.h <-> E4P.h + F6P.h	0.5261	0.0719	NaN	Inf
F6P.h + T3P.h <-> E4P.h + X5P.h	-0.1397	0.0259	-0.1397	-0.1173
Ru5P.h -> Ru15bp.h	0.5851	0.2138	0.3335	0.9228
Ru15bp.h + CO2.h -> 3PG.h + 3PG.h	0.5851	0.2138	0.3335	0.9228
T3P.h + E4P.h <-> S7P.h	0.386	0.0839	-Inf	Inf
G6P.h <-> F6P.h	-1.0072	0.2138	-1.3533	-0.7556
F6P.h <-> T3P.h + T3P.h	-0.3415	0.2138	-Inf	Inf
T3P.h <-> 3PG.h	-1.1678	0.4275	-1.8578	-0.6618
T3P.h <-> T3P.c	-0.1482	0.0615	-0.1482	-0.1258
T3P.c <-> PEP.c	-0.1482	0.0615	-0.1482	-0.1258
AKG.m -> Glu.b	0.0018	0	0.0018	0.0018
PYR.c -> Ala.b	0.001	0	0.001	0.001
OAA.m <-> Asp.b	0.0161	8.54e-14	-0.0398	0.0856
OAA.c <-> Asp.b	0	0	-0.0694	0.0021
OAA.h <-> Asp.b	-0.0141	8.54e-14	-0.0536	0.0717
Asp.b -> Thr.b	0.00097	0	0.00097	0.00097
3PG.h -> Ser.h	0.0023	6.25e-05	0.0022	0.0024
Ser.h -> Gly.h + thf.h	0.001	6.25e-05	0.000877	0.0011
Ser.h -> Ser.b	0.0013	0	0.0013	0.0013
Gly.h -> Gly.b	0.001	6.25e-05	0.000877	0.0011
GLX.c -> Gly.b	0.000154	6.25e-05	2.92e-05	0.000277
PYR.c + PYR.c -> Val.b + CO2.c	0.000576	0	0.000576	0.000576
PYR.c + PYR.c + ACCoA.c -> Leu.b + CO2.c + CO2.c	0.000636	0	0.000636	0.000636
PEP.c + PEP.c + E4P.h -> chor.h	0.000472	0	0.000472	0.000472
chor.h -> Tyr.b + CO2.h	0.000168	0	0.000168	0.000168
chor.h -> Phe.b + CO2.h	0.000304	0	0.000304	0.000304
G6P.c -> Ara.b + CO2.c	0.000178	0	0.000178	0.000178
G6P.c -> Gal.b	0.000236	0	0.000236	0.000236
G6P.h -> Sta.b	0.00065	0	0.00065	0.00065
ACCoA.h -> FA.b	0.0139	0	0.0139	0.0139
CO2.c <-> CO2.e	1.9128	6.25e-05	1.9127	1.913
CO2.c <-> CO2.h	-0.4493	9.37e-05	-0.4495	-0.3822
CO2.c <-> CO2.m	-1.3086	0	-1.3086	-1.3086
0*MAL.c -> MAL.s	1e-07	0	0	2360000
0*MAL.h -> MAL.s	0.001	572.917	0	Inf
0*MAL.m -> MAL.s	0.00013	71.7168	0	Inf
0*PYR.c -> PYR.s	0.00037	30.9231	0	1810000
0*PYR.h -> PYR.s	41.7879	637.702	2.51e-07	Inf
0*CIT.c -> CIT.s	1e-07	0	0	765000
0*CIT.m -> CIT.s	6.6106	751.314	3.83e-07	Inf
0*SUCC.c -> SUCC.s	0.0019	589.244	0	Inf
0*SUCC.m -> SUCC.s	0.000936	695.99	0	Inf
0.180*G6P.h + 0.325*Sta.b + 0.005*G6P.c + 0.089*Ara.b + 0.118*Gal.b + 0.056*F6P.h + 0.365*R5P.h + 0.341*T3P.h + 0.012*3PG.h + 0.221*PYR.c + 0.397*ACCoA.c + 0.100*ACCoA.h + 6.935*FA.b + 0.169*OAA.c + 0.203*SUCC.m + 0.509*Ala.b + 0.577*Gly.b + 0.878*Glu.b + 0.553*Asp.b + 0.646*Ser.b + 0.152*Phe.b + 0.084*Tyr.b + 0.485*Thr.b + 0.288*Val.b + 0.318*Leu.b -> Biomass	0.002	0	0.002	0.002

### Sheet: NK2 LL
SSR = 645.9 (expected SSR [578.4, 719.4])
			95% Confidence Interval
Reaction	Flux	Error	Lower Bound	Upper Bound
Ace.e -> Ace.c	1.186	0	1.186	1.186
Ace.c -> ACCoA.c	1.1848	1.34e-14	1.1298	1.1848
Ace.c -> ACCoA.m	0.0012	1.34e-14	0.0012	0.0562
ACCoA.c + OAA.c -> CIT.c	1.4173	0.1234	1.3451	1.4659
CIT.c <-> ICIT.c	1.4173	0.1234	1.3451	1.4659
ICIT.c -> GLX.c + SUCC.c	1.4173	0.1234	1.3451	1.4659
ACCoA.c + GLX.c -> MAL.c	1.4166	0.1235	1.3444	1.4652
MAL.c <-> OAA.c	1.2024	0.0704	-1.9307	1.203
SUCC.c <-> SUCC.m	1.4173	0.1235	1.3451	1.4659
MAL.c <-> MAL.m	-1.4157	0.1235	-1.8948	0.4783
ACCoA.m + OAA.m -> CIT.m	0.0012	1.34e-14	0.0012	0.0562
CIT.m <-> ICIT.m	0.0012	1.34e-14	0.0012	0.0562
ICIT.m -> AKG.m + CO2.m	0.0012	1.34e-14	0.0012	0.0562
AKG.m -> SUCC.m + CO2.m	1e-07	1.34e-14	3.89e-16	0.0551
SUCC.m -> FUM.m	1.4168	0.108	1.3959	1.4562
FUM.m -> MAL.m	1.4168	0.108	1.3959	1.4562
MAL.m <-> OAA.m	0.0012	0.0442	-0.477	1.8953
MAL.c <-> PYR.c + CO2.c	1.5997	0.0544	1.4788	1.7301
MAL.h <-> PYR.h + CO2.h	0.0217	0	0.0217	0.0217
PYR.c -> ACCoA.c + CO2.c	1.6499	0.0215	1.559	1.7285
PEP.c <-> PYR.c	0.052	0.0522	-0.0702	0.1737
PEP.c + CO2.c <-> OAA.c	0.2072	0.0522	0.087	0.3323
PYR.h -> ACCoA.h + CO2.h	0.0217	0	0.0217	0.0217
MAL.c <-> MAL.h	0.0303	0.6452	NaN	3.0574
MAL.h <-> OAA.h	0.0086	0.6452	NaN	3.0358
G6P.c <-> G6P.h	-0.000958	0	-0.000958	-0.000958
G6P.h -> Ru5P.h + CO2.h	0.0172	0	0.0172	0.0172
Ru5P.h <-> X5P.h	-0.5388	0.0215	-0.617	-0.497
Ru5P.h <-> R5P.h	-0.2685	0.0108	-0.3076	-0.2476
S7P.h + T3P.h <-> R5P.h + X5P.h	0.2693	0.0108	0.2484	0.3084
S7P.h + T3P.h <-> E4P.h + F6P.h	0.2899	0.0436	-0.6303	0.6864
F6P.h + T3P.h <-> E4P.h + X5P.h	0.2695	0.0108	0.2486	0.3085
Ru5P.h -> Ru15bp.h	0.8245	0.0323	0.7618	0.9418
Ru15bp.h + CO2.h -> 3PG.h + 3PG.h	0.8245	0.0323	0.7618	0.9418
T3P.h + E4P.h <-> S7P.h	0.5592	0.0436	-0.365	0.9364
G6P.h <-> F6P.h	-0.0202	0	-0.0202	-0.0202
F6P.h <-> T3P.h + T3P.h	-7.91e-06	0.0436	-0.9267	0.3827
T3P.h <-> 3PG.h	-1.6485	0.0645	-1.8842	-1.5203
T3P.h <-> T3P.c	0.2595	0.0108	0.2385	0.2988
T3P.c <-> PEP.c	0.2595	0.0108	0.2385	0.2988
AKG.m -> Glu.b	0.0012	0	0.0012	0.0012
PYR.c -> Ala.b	0.000536	0	0.000536	0.000536
OAA.m <-> Asp.b	-3.63e-06	0.0442	-0.4789	1.8947
OAA.c <-> Asp.b	-0.008	0.6354	-3.0238	0.1229
OAA.h <-> Asp.b	0.0086	0.6452	NaN	3.0358
Asp.b -> Thr.b	-3.54e-16	0	-3.54e-16	-3.54e-16
3PG.h -> Ser.h	0.000521	0.000108	0.000308	0.000781
Ser.h -> Gly.h + thf.h	0.000213	0.000108	-1.11e-15	0.000473
Ser.h -> Ser.b	0.000308	0	0.000308	0.000308
Gly.h -> Gly.b	0.000213	0.000108	-1.33e-15	0.000473
GLX.c -> Gly.b	0.000605	0.000108	0.000345	0.000818
PYR.c + PYR.c -> Val.b + CO2.c	0.000264	0	0.000264	0.000264
PYR.c + PYR.c + ACCoA.c -> Leu.b + CO2.c + CO2.c	0.000268	0	0.000268	0.000268
PEP.c + PEP.c + E4P.h -> chor.h	0.000118	0	0.000118	0.000118
chor.h -> Tyr.b + CO2.h	3e-05	0	3e-05	3e-05
chor.h -> Phe.b + CO2.h	8.8e-05	0	8.8e-05	8.8e-05
G6P.c -> Ara.b + CO2.c	0.000404	0	0.000404	0.000404
G6P.c -> Gal.b	0.000538	0	0.000538	0.000538
G6P.h -> Sta.b	0.000578	0	0.000578	0.000578
ACCoA.h -> FA.b	0.0154	0	0.0154	0.0154
CO2.c <-> CO2.e	2.2808	0.000108	2.2805	2.281
CO2.c <-> CO2.h	0.7639	0.0323	0.7012	0.8811
CO2.c <-> CO2.m	-0.0012	2.68e-14	-0.1113	-0.0012
0*MAL.c -> MAL.s	181000	500.755	0	Inf
0*MAL.h -> MAL.s	7.55e-06	489.874	0	Inf
0*MAL.m -> MAL.s	226000	485.377	0	Inf
0*PYR.c -> PYR.s	0.3086	401.641	8.2e-07	Inf
0*PYR.h -> PYR.s	1e-07	0	0	1220000
0*CIT.c -> CIT.s	0.0039	396	0	Inf
0*CIT.m -> CIT.s	2480	490.657	0	Inf
0*SUCC.c -> SUCC.s	1.75e-05	526.742	0	Inf
0*SUCC.m -> SUCC.s	4560	506.24	0	Inf
0.200*G6P.h + 0.289*Sta.b + 0.005*G6P.c + 0.079*Ara.b + 0.105*Gal.b + 0.049*F6P.h + 0.473*R5P.h + 0.379*T3P.h + 0.012*3PG.h + 0.188*PYR.c + 0.464*ACCoA.c + 0.048*ACCoA.h + 7.703*FA.b + 0.223*OAA.c + 0.203*SUCC.m + 0.512*Ala.b + 0.667*Gly.b + 0.934*Glu.b + 0.763*Asp.b + 0.435*Ser.b + 0.119*Phe.b + 0.052*Tyr.b + 0.210*Thr.b + 0.261*Val.b + 0.291*Leu.b -> Biomass	0.002	0	0.002	0.002
